# Extensive hybridization reveals multiple coloration genes underlying a complex plumage phenotype

**DOI:** 10.1101/2020.07.10.197715

**Authors:** Stepfanie M. Aguillon, Jennifer Walsh, Irby J. Lovette

## Abstract

Coloration is an important target of both natural and sexual selection. Discovering the genetic basis of color differences can help us to understand how this visually striking phenotype evolves. Hybridizing taxa with both clear color differences and shallow genomic divergences are unusually tractable for associating coloration phenotypes with their causal genotypes. Here, we leverage the extensive admixture between two common North American woodpeckers—yellow-shafted and red-shafted flickers—to identify the genomic bases of six distinct plumage patches involving both melanin and carotenoid pigments. Comparisons between flickers across ~8.5 million genome-wide SNPs show that these two forms differ at only a small proportion of the genome (mean *F_ST_* = 0.007). Within the few highly differentiated genomic regions, we identify 408 SNPs significantly associated with four of the six plumage patches. These SNPs are linked to multiple genes known to be involved in melanin and carotenoid pigmentation. For example, a gene (CYP2J19) known to cause yellow to red color transitions in other birds is strongly associated with the yellow versus red differences in the wings and tail feathers of these flickers. Additionally, our analyses suggest novel links between known melanin genes and carotenoid coloration. Our finding of patch-specific control of plumage coloration adds to the growing body of literature suggesting color diversity in animals could be created through selection acting on novel combinations of coloration genes.
