## Supplementary Table 3 for "Extensive hybridization reveals multiple coloration genes underlying a complex plumage phenotype"

### Sheet: Sheet1
Chromosome	Significance Peak Position	Trait(s)	# SNPs	# Genes
1	39,395,098 - 39,442,861	nuchal	2	0
1	52,569,723 - 52,646,737	ear coverts, nuchal	3	0
1	52691494	nuchal	1	2
1	52,736,992 - 52,779,577	nuchal	2	1
1	53,786,326 - 53,852,167	ear coverts	5	1
1	111142132	nuchal	1	0
1	111224664	nuchal	1	0
1	111456749	ear coverts	1	0
1	111529879	malar	1	0
1	111,581,288 - 111,696,311	malar, wings and tail	20	0
1	111,700,655 - 112,115,576	ear coverts, malar, nuchal, wings and tail	75	0
1	112,170,161 - 112,246,857	ear coverts, malar	3	0
1	112,276,408 - 112,396,369	nuchal	7	0
1A	60,738,627 - 60,779,256	malar	3	1
2	94,987,724 - 95,032,939	malar	3	0
2	111977203	malar	1	1
2	140,475,410 - 140,734,420	malar	3	0
3	8951128	wings and tail	1	2
3	10,292,247 - 10,496,003	malar, wings and tail	11	2
3	10,546,449 - 10,665,010	malar, nuchal, wings and tail	12	3
3	10,714,204 - 10,954,632	ear coverts, malar, nuchal, wings and tail	6	1
3	13,811,349 - 13,893,199	ear coverts	4	0
3	14,310,585 - 14,357,398	wings and tail	3	1
3	60436190	malar	1	0
4	25,157,671 - 25,335,868	ear coverts	2	0
4	38859047	malar	1	2
4	47523614	malar	1	2
4A	22,234,090 - 22,355,344	malar	4	0
4A	22604952	malar	1	1
5	51631222	wings and tail	1	0
5	51,788,984 - 52,041,455	wings and tail	8	4
6	6,335,445 - 6,419,896	ear coverts	4	0
6	6,427,141 - 6,526,303	ear coverts	6	1
7	21,480,547 - 21,521,858	ear coverts	2	2
8	32,288,115 - 32,329,150	wings and tail	4	0
8	32,402,287 - 32,905,769	wings and tail	7	2
8_random	1165267	wings and tail	1	1
9	9,550,458 - 9,590-463	wings and tail	2	2
11	6870506	ear coverts	1	2
12	4,249,475 - 4,333,195	wings and tail	3	2
12	4393713	wings and tail	1	2
12	4,429,449 - 4,619,618	wings and tail	12	5
12	4814729	wings and tail	1	1
12	12777199	ear coverts	1	0
12	21220664	malar	1	0
13	11,329,592 - 11,404,895	ear coverts, malar	2	0
17	11891253	ear coverts	1	2
19	12837139	nuchal	1	2
28	341,416 - 386,803	ear coverts, wings and tail	5	5
28	1136931	wings and tail	1	1
28	2900628	nuchal	1	1
28	3,150,382 - 3,685,221	malar, wings and tail	29	26
28	4,690,776 - 4,731,449	malar, wings and tail	4	3
28	5179577	wings and tail	1	1
Z	1,602,859 - 1,709,369	malar	5	3
Z	2412780	malar	1	1
Z	2,523,857 - 2,628,546	malar	2	1
Z	2,715,902 - 3,101,467	malar	11	10
Z	3,240,771 - 3,360,821	malar	4	5
Z	23752174	malar	1	0
Z	24,670,090 - 24,845,966	malar	5	3
Z	25099799	malar	1	0
Z	25221113	malar	1	0
Z	25,422,799 - 25,629,645	malar	7	0
Z	26,722,443 - 26,770,225	malar	5	0
Z	26,819,238 - 27,110,452	malar	29	5
Z	27,199,187 - 27,241,098	malar	5	0
Z	27329433	malar	1	1
Z	29,798,457 - 29,941,834	malar, wings and tail	10	0
Z	35,456,033 - 35,600,628	malar	11	3
Z	38,063,371 - 38,103,562	malar	2	1
Z	48,204,055 - 48,352,084	malar	15	9
Z	50726048	malar	1	1
Z	57357439	throat	1	0
Z	69174342	malar	1	0
Z	69308275	malar	1	0
Z	69890941	malar	1	0
Z	70970163	malar	1	0
Z	73,521,236 - 73,583,868	malar	2	0
scaffold 3709	15832	malar	1	0
scaffold 3761	1283	malar	1	0
scaffold 5792	6820	malar	1	0
scaffold 5826	0 - 28,635	malar	2	0
