## Supplementary Table 4 for "Extensive hybridization reveals multiple coloration genes underlying a complex plumage phenotype"

### Sheet: Sheet1
Chromosome	Trait(s)	Significance Peak Position	Gene ID from Flicker Genome	Gene Position	Ensembl Gene ID	Gene	Putative Function	Figure	Citations
1	nuchal	52691494	maker-Chromosome_1-snap-gene-175.1	52,671,908 -> 52,708,829	ENSTGUG00000012986	HIKESHI		Fig. 3a
1	nuchal	52691494	maker-Chromosome_1-snap-gene-175.2	52,709,708 -> 52,691,390	ENSTGUG00000012982	EED	known melanin gene	Fig. 3a	Poelstra et al. 2015
1	nuchal	52,736,992 - 52,779,577	maker-Chromosome_1-snap-gene-176.2	52,764,742 -> 52,850,165	ENSTGUG00000012969	PICALM	vesicle	Fig. 3a
1	ear coverts	53,786,326 - 53,852,167	maker-Chromosome_1-snap-gene-179.3	53,860,621 -> 53,713,396	ENSTGUG00000010346	GABRB3
1A	malar	60,738,627 - 60,779,256	maker-Chromosome_1A-snap-gene-202.1	60,768,998 -> 60,761,565	ENSTGUG00000000892	FAM174A
2	malar	111977203	snap_masked-Chromosome_2-processed-gene-373.5	111,943,394 -> 112,098,151	ENSTGUG00000000091	SHB
3	wings and tail	8951128	maker-Chromosome_3-snap-gene-30.2	9,019,049 -> 8,906,066	ENSTGUG00000002443	MACROD2	candidate pigmentation gene		Rodríguez et al. 2020
3	wings and tail	8951128	snap_masked-Chromosome_3-processed-gene-30.5	8,895,771 -> 9,018,107	ENSTGUG00000002440	FLRT3
3	malar, wings and tail	10,292,247 - 10,496,003	maker-Chromosome_3-snap-gene-34.20	10,378,574 -> 10,317,976	ENSTGUG00000006163	ANKEF1		Fig. 3b
3	malar, wings and tail	10,292,247 - 10,496,003	maker-Chromosome_3-snap-gene-34.21	10,403,056 -> 10,389,227	ENSTGUG00000006175	unk		Fig. 3b
3	malar, nuchal, wings and tail	10,546,449 - 10,665,010	maker-Chromosome_3-snap-gene-35.2	10,469,740 -> 10,564,745	ENSTGUG00000006182	PAK5		Fig. 3b
3	malar, nuchal, wings and tail	10,546,449 - 10,665,010	maker-Chromosome_3-snap-gene-35.3	10,583,266 -> 10,574,406	ENSTGUG00000006211	LAMP5		Fig. 3b
3	malar, nuchal, wings and tail	10,546,449 - 10,665,010	maker-Chromosome_3-snap-gene-37.8	10,793,362 -> 10,620,855	ENSTGUG00000006214	PLCB4	known melanin gene, lipid	Fig. 3b	Poelstra et al. 2015
3	ear coverts, malar, nuchal, wings and tail	10,714,204 - 10,954,632	maker-Chromosome_3-snap-gene-37.13	11,099,970 -> 10,898,437	ENSTGUG00000006294	PLCB1	known melanin gene, WNT signal, JNK cascade, lipid	Fig. 3b	Poelstra et al. 2015
3	wings and tail	14,310,585 - 14,357,398	maker-Chromosome_3-snap-gene-47.0	14,345,946 -> 13,946,705	ENSTGUG00000006863	CCDC85A	WNT/beta-catenin signal
4	malar	38859047	maker-Chromosome_4-snap-gene-129.2	38,835,916 -> 38,911,484	ENSTGUG00000006243	GALNT7	known melanin gene family
4	malar	38859047	maker-Chromosome_4-snap-gene-129.3	38,911,724 -> 38,835,906	ENSTGUG00000006267	HMGB2	WNT signal
4	malar	47523614	maker-Chromosome_4-snap-gene-158.4	47,573,951 -> 47,572,407	ENSTGUG00000008581	SHISA3	WNT signal, FGF signal
4	malar	47523614	snap_masked-Chromosome_4-processed-gene-158.1	47,572,116 -> 47,352,661	ENSTGUG00000008477	GRXCR1
4A	malar	22604952	maker-Chromosome_4A-snap-gene-75.12	22,547,261 -> 22,541,721	ENSTGUG00000002802	THAP9
5	wings and tail	51,788,984 - 52,041,455	maker-Chromosome_5-snap-gene-172.4	51,817,512 -> 51,780,776	ENSTGUG00000011608	EIF2AK4
5	wings and tail	51,788,984 - 52,041,455	maker-Chromosome_5-snap-gene-172.3	51,835,816 -> 51,843,671	ENSTGUG00000011618	GPR176
5	wings and tail	51,788,984 - 52,041,455	maker-Chromosome_5-snap-gene-173.25	51,935,021 -> 51,922,959	ENSTGUG00000011624	THBS1	MAPK signal, TGFB binding
5	wings and tail	51,788,984 - 52,041,455	maker-Chromosome_5-snap-gene-173.24	51,913,700 -> 51,928,707	ENSTGUG00000011622	FSIP1
6	ear coverts	6,427,141 - 6,526,303	maker-Chromosome_6-snap-gene-21.9	6,485,210 -> 6,492,457	ENSTGUG00000005207	JMJD1C	known melanin gene family		Poelstra et al. 2015
7	ear coverts	21,480,547 - 21,521,858	maker-Chromosome_7-snap-gene-71.15	21,475,276 -> 21,503,308	ENSTGUG00000008201	DCAF17
7	ear coverts	21,480,547 - 21,521,858	maker-Chromosome_7-snap-gene-71.16	21,503,439 -> 21,514,050	ENSTGUG00000008221	CYBRD1
8	wings and tail	32,402,287 - 32,905,769	maker-Chromosome_8-snap-gene-108.14	32,391,574 -> 32,424,405	ENSTGUG00000009700	HOOK1	vesicle	Fig. 3c
8	wings and tail	32,402,287 - 32,905,769	maker-Chromosome_8-snap-gene-108.17	32,465,680 -> 32,429,366	ENSTGUG00000009722	CYP2J19	known carotenoid gene	Fig. 3c	Lopes et al. 2016; Mundy et al. 2016
8_random	wings and tail	1165267	maker-Chromosome_8_random-snap-gene-4.44	1,176,692 -> 1,192,840	ENSTGUG00000017294	FMO4
9	wings and tail	9,550,458 - 9,590-463	maker-Chromosome_9-snap-gene-31.21	9,559,286 -> 9,519,807	ENSTGUG00000007788	FARSB
9	wings and tail	9,550,458 - 9,590-463	maker-Chromosome_9-snap-gene-32.0	9,564,202 -> 9,591,606	ENSTGUG00000007842	MOGAT1	lipid
11	ear coverts	6870506	maker-Chromosome_11-snap-gene-22.9	6,810,780 -> 6,851,662	ENSTGUG00000006986	ESRP2	FGF signal
11	ear coverts	6870506	maker-Chromosome_11-snap-gene-23.12	6,932,171 -> 6,857,241	ENSTGUG00000007006	NFATC3
12	wings and tail	4,249,475 - 4,333,195	maker-Chromosome_12-snap-gene-14.28	4,250,558 -> 4,241,380	ENSTGUG00000005100	APEH		Fig. 3d
12	wings and tail	4,249,475 - 4,333,195	maker-Chromosome_12-snap-gene-14.29	4,268,946 -> 4,257,610	ENSTGUG00000005096	BSN	candidate pigmentation gene, vesicle	Fig. 3d	Rodríguez et al. 2020
12	wings and tail	4393713	maker-Chromosome_12-snap-gene-14.30	4,404,607 -> 4,380,555	ENSTGUG00000005071	TRAIP		Fig. 3d
12	wings and tail	4393713	snap_masked-Chromosome_12-processed-gene-14.18	4,411,181 -> 4,408,401	ENSTGUG00000005054	CAMKV	known melanin gene family, CaM signal, vesicle	Fig. 3d	Poelstra et al. 2015
12	wings and tail	4,429,449 - 4,619,618	maker-Chromosome_12-snap-gene-14.33	4,429,142 -> 4,424,975	ENSTGUG00000005035	MST1R	MAPK signal	Fig. 3d
12	wings and tail	4,429,449 - 4,619,618	maker-Chromosome_12-snap-gene-14.34	4,434,700 -> 4,432,029	ENSTGUG00000005027	MON1A		Fig. 3d
12	wings and tail	4,429,449 - 4,619,618	maker-Chromosome_12-snap-gene-15.21	4,437,364 -> 4,498,200	ENSTGUG00000004964	RBM6		Fig. 3d
12	wings and tail	4,429,449 - 4,619,618	maker-Chromosome_12-snap-gene-15.22	4,525,217 -> 4,530,903	ENSTGUG00000006529	SEMA3B	known melanin gene family	Fig. 3d	Poelstra et al. 2015
12	wings and tail	4,429,449 - 4,619,618	maker-Chromosome_12-snap-gene-15.28	4,560,800 -> 4,536,803	ENSTGUG00000004888	RAD54L2		Fig. 3d
12	wings and tail	4814729	maker-Chromosome_12-snap-gene-16.0	4,900,226 -> 4,707,979	ENSTGUG00000004762	DOCK3		Fig. 3d
17	ear coverts	11891253	maker-Chromosome_17-snap-gene-39.21	11,922,390 -> 11,885,025	ENSTGUG00000003937	SPTAN1	MAPK signal
17	ear coverts	11891253	maker-Chromosome_17-snap-gene-39.6	11,879,505 -> 11,883,398	ENSTGUG00000004041	WDR34	MAPK signal
19	nuchal	12837139	maker-Chromosome_19-snap-gene-41.37	12,832,256 -> 12,842,022	ENSTGUG00000015950	CCNT1
19	nuchal	12837139	maker-Chromosome_19-snap-gene-41.38	12,845,606 -> 12,846,899	ENSTGUG00000015978	KANSL2
28	ear coverts, wings and tail	341,416 - 386,803	maker-Chromosome_28-snap-gene-1.1	340,511 -> 348,174	ENSTGUG00000000181	FZR1		Fig. 3e
28	ear coverts, wings and tail	341,416 - 386,803	maker-Chromosome_28-snap-gene-1.9	370,481 -> 362,387	ENSTGUG00000000177	MFSD12	candidate melanin gene	Fig. 3e	Abolins-Abols et al. 2018; Rodríguez et al. 2020
28	ear coverts, wings and tail	341,416 - 386,803	maker-Chromosome_28-snap-gene-1.2	374,985 -> 377,309	ENSTGUG00000000169	HMG20B	candidate pigmentation gene	Fig. 3e	Rodríguez et al. 2020
28	ear coverts, wings and tail	341,416 - 386,803	maker-Chromosome_28-snap-gene-1.3	378,835 -> 381,355	ENSTGUG00000000168	GIPC3		Fig. 3e
28	ear coverts, wings and tail	341,416 - 386,803	maker-Chromosome_28-snap-gene-1.10	383,383 -> 381,880	ENSTGUG00000000167	TBXA2R		Fig. 3e
28	wings and tail	1136931	snap_masked-Chromosome_28-processed-gene-3.30	1,145,704 -> 1,144,538	ENSTGUG00000000201	MEX3D
28	nuchal	2900628	maker-Chromosome_28-snap-gene-9.30	2,923,071 -> 2,916,346	ENSTGUG00000013909	MAU2
28	malar, wings and tail	3,150,382 - 3,685,221	maker-Chromosome_28-snap-gene-10.7	3,155,623 -> 3,156,267	ENSTGUG00000014035	CERS1	lipid metabolism	Fig. 3f
28	malar, wings and tail	3,150,382 - 3,685,221	snap_masked-Chromosome_28-processed-gene-10.19	3,162,454 -> 3,163,191	ENSTGUG00000014084	GDF1	MAPK signal, TGFB signal	Fig. 3f
28	malar, wings and tail	3,150,382 - 3,685,221	snap_masked-Chromosome_28-processed-gene-10.28	3,180,618 -> 3,173,691	ENSTGUG00000001057	UPF1		Fig. 3f
28	malar, wings and tail	3,150,382 - 3,685,221	maker-Chromosome_28-snap-gene-10.8	3,209,003 -> 3,216,285	ENSTGUG00000014102	COMP		Fig. 3f
28	malar, wings and tail	3,150,382 - 3,685,221	maker-Chromosome_28-snap-gene-10.14	3,242,942 -> 3,224,926	ENSTGUG00000001067	CRTC1		Fig. 3f
28	malar, wings and tail	3,150,382 - 3,685,221	snap_masked-Chromosome_28-processed-gene-10.31	3,267,485 -> 3,265,908	ENSTGUG00000001064	KLHL26		Fig. 3f
28	malar, wings and tail	3,150,382 - 3,685,221	maker-Chromosome_28-snap-gene-11.0	3,304,483 -> 3,306,825	ENSTGUG00000001061	CRLF1		Fig. 3f
28	malar, wings and tail	3,150,382 - 3,685,221	maker-Chromosome_28-snap-gene-11.6	3,314,609 -> 3,314,098	ENSTGUG00000001051	KXD1	vesicle	Fig. 3f
28	malar, wings and tail	3,150,382 - 3,685,221	maker-Chromosome_28-snap-gene-11.1	3,315,620 -> 3,319,941	ENSTGUG00000001043	FKBP8	known melanin gene	Fig. 3f	Poelstra et al. 2015
28	malar, wings and tail	3,150,382 - 3,685,221	maker-Chromosome_28-snap-gene-11.2	3,347,564 -> 3,363,970	ENSTGUG00000001031	ELL		Fig. 3f
28	malar, wings and tail	3,150,382 - 3,685,221	maker-Chromosome_28-snap-gene-11.7	3,408,947 -> 3,408,060	ENSTGUG00000008630	PGPEP1L		Fig. 3f
28	malar, wings and tail	3,150,382 - 3,685,221	maker-Chromosome_28-snap-gene-11.3	3,418,013 -> 3,421,135	ENSTGUG00000001027	LSM4		Fig. 3f
28	malar, wings and tail	3,150,382 - 3,685,221	snap_masked-Chromosome_28-processed-gene-11.21	3,429,111 -> 3,429,956	ENSTGUG00000009693	JUN	MAPK signal	Fig. 3f
28	malar, wings and tail	3,150,382 - 3,685,221	maker-Chromosome_28-snap-gene-11.4	3,438,740 -> 3,445,058	ENSTGUG00000001025	PDE4C		Fig. 3f
28	malar, wings and tail	3,150,382 - 3,685,221	maker-Chromosome_28-snap-gene-11.8	3,454,392 -> 3,452,329	ENSTGUG00000001023	MPV17L2	candidate pigmentation gene	Fig. 3f	Rodríguez et al. 2020
28	malar, wings and tail	3,150,382 - 3,685,221	maker-Chromosome_28-snap-gene-11.9	3,456,215 -> 3,455,098	ENSTGUG00000000388	IFI30		Fig. 3f
28	malar, wings and tail	3,150,382 - 3,685,221	maker-Chromosome_28-snap-gene-11.5	3,448,481 -> 3,449,841	ENSTGUG00000000716	RAB8A	known melanin gene family, vesicle trafficking	Fig. 3f	Poelstra et al. 2015
28	malar, wings and tail	3,150,382 - 3,685,221	maker-Chromosome_28-snap-gene-11.10	3,470,396 -> 3,463,027	ENSTGUG00000000392	PIK3R2	MAPK signal	Fig. 3f
28	malar, wings and tail	3,150,382 - 3,685,221	snap_masked-Chromosome_28-processed-gene-11.38	3,491,736 -> 3,479,309	ENSTGUG00000000403	MAST3		Fig. 3f
28	malar, wings and tail	3,150,382 - 3,685,221	maker-Chromosome_28-snap-gene-11.13	3,523,469 -> 3,519,953	ENSTGUG00000000411	ARRDC2		Fig. 3f
28	malar, wings and tail	3,150,382 - 3,685,221	snap_masked-Chromosome_28-processed-gene-11.27	3,532,938 -> 3,534,707	ENSTGUG00000000415	ENC1-like		Fig. 3f
28	malar, wings and tail	3,150,382 - 3,685,221	maker-Chromosome_28-snap-gene-11.14	3,558,614 -> 3,543,477	ENSTGUG00000000416	ARHGEF18	TGFB signal	Fig. 3f
28	malar, wings and tail	3,150,382 - 3,685,221	maker-Chromosome_28-snap-gene-12.8	3,609,350 -> 3,590,247	ENSTGUG00000000426	INSR	MAPK signal	Fig. 3f
28	malar, wings and tail	3,150,382 - 3,685,221	maker-Chromosome_28-snap-gene-12.9	3,638,345 -> 3,635,440	ENSTGUG00000000443	USE1	vesicle, MAPK signal	Fig. 3f
28	malar, wings and tail	3,150,382 - 3,685,221	maker-Chromosome_28-snap-gene-12.10	3,669,011 -> 3,639,812	ENSTGUG00000000453	MYO9B	known melanin gene family, CaM signal	Fig. 3f	Poelstra et al. 2015
28	malar, wings and tail	3,150,382 - 3,685,221	maker-Chromosome_28-snap-gene-12.0	3,678,113 -> 3,683,712	ENSTGUG00000000469	HAUS8		Fig. 3f
28	malar, wings and tail	4,690,776 - 4,731,449	maker-Chromosome_28-snap-gene-15.30	4,684,401 -> 4,711,811	ENSTGUG00000000641	PTBP1	FGF signal
28	malar, wings and tail	4,690,776 - 4,731,449	maker-Chromosome_28-snap-gene-15.37	4,725,567 -> 4,721,961	ENSTGUG00000000652	PLPPR3	lipid
28	malar, wings and tail	4,690,776 - 4,731,449	maker-Chromosome_28-snap-gene-15.31	4,729,208 -> 4,730,933	ENSTGUG00000000658	CFD-like
28	wings and tail	5179577	maker-Chromosome_28-snap-gene-17.23	5,151,898 -> 5,185,699	ENSTGUG00000000729	PTPRS	MAPK signal
Z	malar	1,602,859 - 1,709,369	snap_masked-Chromosome_Z-processed-gene-5.10	1,637,460 -> 1,696,079	ENSTGUG00000000096	RNF38
Z	malar	1,602,859 - 1,709,369	maker-Chromosome_Z-snap-gene-5.3	1,699,756 -> 1,712,155	ENSTGUG00000000103	TRIM14
Z	malar	1,602,859 - 1,709,369	maker-Chromosome_Z-snap-gene-5.5	1,723,579 -> 1,701,377	ENSTGUG00000000113	NANS
Z	malar	2412780	maker-Chromosome_Z-snap-gene-8.3	2,318,377 -> 2,408,627	ENSTGUG00000000135	CHRNA7-like	MAPK signal
Z	malar	2,523,857 - 2,628,546	maker-Chromosome_Z-snap-gene-8.8	2,464,073 -> 2,461,681	ENSTGUG00000000145	TRABD2A	WNT signal
Z	malar	2,715,902 - 3,101,467	maker-Chromosome_Z-snap-gene-9.1	2,731,109 -> 2,637,419	ENSTGUG00000000146	PIGG
Z	malar	2,715,902 - 3,101,467	maker-Chromosome_Z-snap-gene-9.4	2,804,327 -> 2,770,328	ENSTGUG00000000154	GAK	vesicle
Z	malar	2,715,902 - 3,101,467	maker-Chromosome_Z-snap-gene-9.5	2,881,763 -> 2,851,106	ENSTGUG00000006167	MAT1A
Z	malar	2,715,902 - 3,101,467	maker-Chromosome_Z-snap-gene-9.0	2,891,453 -> 2,901,465	ENSTGUG00000000170	TMEM175
Z	malar	2,715,902 - 3,101,467	maker-Chromosome_Z-snap-gene-10.10	2,940,395 -> 2,915,807	ENSTGUG00000000179	PDE6B	WNT signal
Z	malar	2,715,902 - 3,101,467	maker-Chromosome_Z-snap-gene-10.6	2,956,430 -> 2,961,408	ENSTGUG00000000203	unk
Z	malar	2,715,902 - 3,101,467	maker-Chromosome_Z-snap-gene-10.11	2,981,095 -> 2,969,547	ENSTGUG00000000205	IDUA
Z	malar	2,715,902 - 3,101,467	maker-Chromosome_Z-snap-gene-10.7	3,005,642 -> 3,009,139	ENSTGUG00000000214	SLC26A1
Z	malar	2,715,902 - 3,101,467	maker-Chromosome_Z-snap-gene-10.8	3,023,699 -> 3,079,852	ENSTGUG00000000237	THAP1
Z	malar	2,715,902 - 3,101,467	maker-Chromosome_Z-snap-gene-10.12	3,083,308 -> 3,023,352	ENSTGUG00000000227	CHRNB3
Z	malar	3,240,771 - 3,360,821	maker-Chromosome_Z-snap-gene-11.11	3,157,142 -> 3,243,403	ENSTGUG00000000245	HOOK3	vesicle trafficking
Z	malar	3,240,771 - 3,360,821	maker-Chromosome_Z-snap-gene-11.15	3,313,091 -> 3,260,927	ENSTGUG00000000265	KCMF1
Z	malar	3,240,771 - 3,360,821	maker-Chromosome_Z-snap-gene-11.16	3,339,984 -> 3,314,791	ENSTGUG00000000273	FNTA	TGFB signal
Z	malar	3,240,771 - 3,360,821	maker-Chromosome_Z-snap-gene-11.12	3,347,725 -> 3,432,475	ENSTGUG00000000279	FUT10
Z	malar	3,240,771 - 3,360,821	snap_masked-Chromosome_Z-processed-gene-11.6	3,563,386 -> 3,345,869	ENSTGUG00000000280	NRG1	MAPK signal
Z	malar	24,670,090 - 24,845,966	maker-Chromosome_Z-snap-gene-82.1	24,652,494 -> 24,773,591	ENSTGUG00000000903	PAM	known melanin gene	Fig. 3g	Poelstra et al. 2015
Z	malar	24,670,090 - 24,845,966	maker-Chromosome_Z-snap-gene-82.5	24,797,311 -> 24,652,580	ENSTGUG00000000926	GIN1		Fig. 3g
Z	malar	24,670,090 - 24,845,966	maker-Chromosome_Z-snap-gene-82.3	24,817,864 -> 24,864,805	ENSTGUG00000000931	PPIP5K2		Fig. 3g
Z	malar	26,819,238 - 27,110,452	maker-Chromosome_Z-snap-gene-89.0	26,868,639 -> 26,946,338	ENSTGUG00000001015	APC	known melanin gene, candidate carotenoid gene, WNT signal	Fig. 3h	Poelstra et al. 2015; Gao et al. 2018
Z	malar	26,819,238 - 27,110,452	maker-Chromosome_Z-snap-gene-90.8	26,963,344 -> 27,013,932	ENSTGUG00000001019	SRP19		Fig. 3h
Z	malar	26,819,238 - 27,110,452	maker-Chromosome_Z-snap-gene-90.10	27,006,224 -> 27,002,598	ENSTGUG00000001029	REEP5		Fig. 3h
Z	malar	26,819,238 - 27,110,452	maker-Chromosome_Z-snap-gene-90.9	27,037,692 -> 27,043,742	ENSTGUG00000001035	DCP2		Fig. 3h
Z	malar	26,819,238 - 27,110,452	maker-Chromosome_Z-snap-gene-90.12	27,106,155 -> 27,055,165	ENSTGUG00000001036	MCC	WNT/beta-cantenin signal	Fig. 3h
Z	malar	27329433	maker-Chromosome_Z-snap-gene-91.0	27,284,135 -> 27,356,788	ENSTGUG00000003755	YTHDC2		Fig. 3h
Z	malar	35,456,033 - 35,600,628	maker-Chromosome_Z-snap-gene-118.0	35,498,523 -> 35,541,658	ENSTGUG00000001185	CHD1
Z	malar	35,456,033 - 35,600,628	maker-Chromosome_Z-snap-gene-118.2	35,562,052 -> 35,534,707	ENSTGUG00000001184	RGMB	BMP signal
Z	malar	35,456,033 - 35,600,628	maker-Chromosome_Z-snap-gene-118.1	35,578,019 -> 35,637,247	ENSTGUG00000001223	RIOK2
Z	malar	38,063,371 - 38,103,562	maker-Chromosome_Z-snap-gene-127.0	38,007,636 -> 38,120,307	ENSTGUG00000001335	FEM1C
Z	malar	48,204,055 - 48,352,084	maker-Chromosome_Z-snap-gene-160.16	48,224,144 -> 48,211,432	ENSTGUG00000001845	GBA2	lipid	Fig. 3i
Z	malar	48,204,055 - 48,352,084	maker-Chromosome_Z-snap-gene-160.6	48,229,062 -> 48,240,140	ENSTGUG00000001841	RGP1	candidate melanin gene, vesicle	Fig. 3i	Brelsford, Toews, and Irwin 2017
Z	malar	48,204,055 - 48,352,084	snap_masked-Chromosome_Z-processed-gene-160.49	48,243,929 -> 48,241,867	ENSTGUG00000001838	MSMP		Fig. 3i
Z	malar	48,204,055 - 48,352,084	maker-Chromosome_Z-snap-gene-160.9	48,254,027 -> 48,262,735	ENSTGUG00000001828	NPR2-like		Fig. 3i
Z	malar	48,204,055 - 48,352,084	maker-Chromosome_Z-snap-gene-160.18	48,273,003 -> 48,272,318	ENSTGUG00000001823	HINT2	lipid	Fig. 3i
Z	malar	48,204,055 - 48,352,084	maker-Chromosome_Z-snap-gene-160.19	48,276,942 -> 48,275,279	ENSTGUG00000001822	unk		Fig. 3i
Z	malar	48,204,055 - 48,352,084	maker-Chromosome_Z-snap-gene-161.24	48,288,734 -> 48,296,125	ENSTGUG00000001820	TMEM8B		Fig. 3i
Z	malar	48,204,055 - 48,352,084	maker-Chromosome_Z-snap-gene-161.26	48,318,493 -> 48,324,728	ENSTGUG00000001818	unk		Fig. 3i
Z	malar	48,204,055 - 48,352,084	snap_masked-Chromosome_Z-processed-gene-161.19	48,337,940 -> 48,336,573	ENSTGUG00000001815	TESK1		Fig. 3i
Z	malar	50726048	maker-Chromosome_Z-snap-gene-169.3	50,732,445 -> 50,580,619	ENSTGUG00000001664	unk
